# Binding Affinity Ranking at the Molecular Initiating Event (BARMIE): An open-source computational pipeline for the rapid screening of chemical interactions with steroid receptors from many species

**DOI:** 10.1101/2025.02.05.636649

**Authors:** Fernando Calahorro, Parsa Fouladi, Alessandro Pandini, Matloob Khushi, Yogendra Gaihre, Nic Bury

## Abstract

A challenge in ecological risk assessment is identifying the chemicals that pose the greatest threat and determining which species are most vulnerable to them. To help address this, this study has developed an in-silico open-source tool called BARMIE (Binding Affinity Ranking at the Molecular Initiating Event) to rapidly predict the chemical binding affinity of steroid receptor proteins to synthetic steroids to identify potentially vulnerable species and chemicals of concern. BARMIE was used to screen 163 teleost fish glucocorticoid receptors (GRs) for binding to the natural ligand cortisol and to 10 synthetic glucocorticoid drugs (GCs) designed to interact within the ligand-binding pocket (LBP) of GRs. BARMIE identified species from the superorder Protacanthopterygii with high-affinity GRs to synthetic GCs (e.g. vulnerable species). . BARMIE was also used to screen binding profiles of compounds in the Medicine for Malaria Venture Global Health Priority Box to rainbow trout GRs (rtGR1 and rtGR2). Of the 178 compounds, 24 and 36 bind within the LBP of rtGR1 and rtGR2, respectively. For 30 of these compounds, transactivation activity was assessed at 1µM in the presence or absence of 1µM cortisol and confirmed 2 compounds with agonistic properties (e.g. chemicals of concern) that would require further in vitro and/or in vivo studies to assess the environmental risk. BARMIE can rapidly generate predicted binding affinities for 100’s of species and chemicals as a first screen in environmental risk assessment to provide information on which substances to prioritise in downstream tests.
