## Supplemental Ivformation 2 for "Binding Affinity Ranking at the Molecular Initiating Event (BARMIE): An open-source computational pipeline for the rapid screening of chemical interactions with steroid receptors from many species"

### Sheet: Sheet1
Protein	Repeat run five times
	Cortisol	Cortisol	Cortisol	Cortisol	Cortisol		Average	StDev
aligned_AF-A0A3B4ZYN2-F1-model.pdbqt	-6.826	-6.814	-6.839	-6.806	-6.828		-6.839	0.0128374
aligned_AF-A0A1A8MV28-F1-model.pdbqt	-8.617	-8.626	-8.609	-8.622	-8.607		-8.626	0.00816701
aligned_AF-A0A1A8HYB3-F1-model.pdbqt	-8.808	-8.799	-8.803	-8.816	-8.841		-8.841	0.0166823
aligned_AF-A0A1A8EC44-F1-model.pdbqt	-5.909	-6.512	-5.928	-5.92	-5.911		-6.512	0.2662
aligned_AF-A0A3Q3APR2-F1-model.pdbqt	-8.084	-8.081	-8.086	-8.106	-8.093		-8.106	0.00997497
aligned_AF-A0A4W4EKR4-F1-model.pdbqt	-8.459	-8.458	-8.455	-8.458	-8.454		-8.459	0.00216795
aligned_AF-A0A1A8PQN6-F1-model.pdbqt	-8.669	-8.663	-8.669	-8.659	-8.672		-8.672	0.00527257
aligned_AF-A0A3B4GAN3-F1-model.pdbqt	-7.311	-7.319	-7.197	-7.305	-7.281		-7.319	0.0499079
aligned_AF-A0A6J2R594-F1-model.pdbqt	-8.791	-8.793	-8.79	-8.794	-8.792		-8.794	0.00158114
aligned_AF-A0A672JVZ3-F1-model.pdbqt	-8.769	-8.903	-8.878	-8.863	-8.902		-8.903	0.055186
aligned_AF-A0A3P9B1D6-F1-model.pdbqt	-8.695	-8.684	-8.684	-8.687	-8.668		-8.695	0.00981326
aligned_AF-A0A4W6EW28-F1-model.pdbqt	-9.074	-9.094	-9.105	-9.088	-9.093		-9.105	0.0112561
aligned_AF-A0A673YY11-F1-model.pdbqt	-9.647	-9.619	-9.598	-9.609	-9.612		-9.647	0.0183984
aligned_AF-A0A3B1IJY8-F1-model.pdbqt	-8.792	-8.789	-8.783	-8.794	-8.787		-8.794	0.00430116
aligned_AF-A0A6P7JIB6-F1-model.pdbqt	-9.07	-9.065	-9.066	-9.079	-9.081		-9.081	0.00739595
aligned_AF-A0A7N8X2D0-F1-model.pdbqt	-10.017	-10.019	-10.029	-10.007	-10.015		-10.029	0.00792464
aligned_AF-A0A4W5NLP4-F1-model.pdbqt	-9.174	-9.202	-9.174	-9.194	-9.17		-9.202	0.0142548
aligned_AF-A0A1A7XG54-F1-model.pdbqt	-7.304	-7.305	-7.325	-7.296	-7.292		-7.325	0.0127397
aligned_AF-P49843-F1-model.pdbqt	-9.112	-9.141	-9.127	-9.147	-9.162		-9.162	0.0191233
aligned_AF-A0A665UJH8-F1-model.pdbqt	-9.058	-9.055	-9.034	-9.045	-9.025		-9.058	0.0139392
aligned_AF-A0A4W5NM33-F1-model.pdbqt	-6.598	-6.592	-6.6	-6.599	-6.616		-6.616	0.00894427
aligned_AF-A0A673YVX8-F1-model.pdbqt	-9.067	-9.073	-9.066	-9.087	-9.058		-9.087	0.0108028
aligned_AF-A0A3Q4GVH7-F1-model.pdbqt	-9.002	-9.006	-9	-9.002	-8.992		-9.006	0.00517687
aligned_AF-Q6RKQ3-F1-model.pdbqt	-9.986	-9.981	-9.991	-9.967	-9.976		-9.991	0.00925743
aligned_AF-A0A672FS80-F1-model.pdbqt	-8.34	-8.35	-8.39	-8.362	-8.44		-8.44	0.0401846
aligned_AF-A0A672GEA5-F1-model.pdbqt	-8.613	-8.614	-8.611	-8.615	-8.619		-8.619	0.00296648
aligned_AF-A0A3Q3AB14-F1-model.pdbqt	-8.579	-8.605	-8.586	-8.577	-8.565		-8.605	0.0147241
aligned_AF-A0A4W4G8E5-F1-model.pdbqt	-8.792	-8.796	-8.798	-8.789	-8.787		-8.798	0.00461519
aligned_AF-A0A7N6B9C8-F1-model.pdbqt	-8.724	-8.747	-8.747	-8.734	-8.739		-8.747	0.00967988
aligned_AF-A0A673YVY7-F1-model.pdbqt	-9.306	-9.311	-9.274	-9.317	-9.324		-9.324	0.019321
aligned_AF-A0A7N9ALU0-F1-model.pdbqt	-9.177	-9.184	-9.183	-9.165	-9.178		-9.184	0.00756968
aligned_AF-A0A3P8PIE4-F1-model.pdbqt	-9.633	-9.609	-9.631	-9.619	-9.442		-9.633	0.0815242
aligned_AF-S6BTT8-F1-model.pdbqt	-8.721	-8.729	-8.73	-8.705	-8.721		-8.73	0.01001
aligned_AF-A0A3B3D5D8-F1-model.pdbqt	-8.834	-8.864	-8.832	-8.846	-8.849		-8.864	0.0129228
aligned_AF-A0A6P7NRG2-F1-model.pdbqt	-8.533	-8.534	-8.527	-8.526	-8.547		-8.547	0.00838451
aligned_AF-O73673-F1-model.pdbqt	-9.981	-9.976	-9.976	-9.973	-9.979		-9.981	0.00308221
aligned_AF-H2LNE3-F1-model.pdbqt	-8.82	-8.814	-8.874	-8.854	-8.832		-8.874	0.0249239
aligned_AF-I3JP68-F1-model.pdbqt	-8.795	-8.773	-8.762	-8.752	-8.797		-8.797	0.0198922
aligned_AF-A0A6J2X0E2-F1-model.pdbqt	-7.534	-7.517	-7.526	-7.537	-7.528		-7.537	0.00776531
aligned_AF-G3QBY5-F1-model.pdbqt	-9.085	-9.066	-9.065	-9.065	-9.079		-9.085	0.00938083
aligned_AF-A0A3B4WZ32-F1-model.pdbqt	-7.537	-7.549	-7.552	-7.531	-7.554		-7.554	0.0100648
aligned_AF-A0A671UE66-F1-model.pdbqt	-7.98	-7.982	-7.964	-7.98	-7.973		-7.982	0.00742967
aligned_AF-A0A4W4EJI7-F1-model.pdbqt	-8.854	-8.84	-8.864	-8.841	-8.837		-8.864	0.0114324
aligned_AF-A0A3Q2Q9J2-F1-model.pdbqt	-9.179	-9.144	-9.154	-9.159	-9.166		-9.179	0.0131263
aligned_AF-A0A4W6ETL1-F1-model.pdbqt	-7.914	-7.92	-7.917	-7.906	-7.909		-7.92	0.00571839
aligned_AF-A0A1A8HIZ9-F1-model.pdbqt	-8.91	-8.894	-8.958	-8.941	-8.944		-8.958	0.0264348
aligned_AF-A0A1A8AMF4-F1-model.pdbqt	-8.602	-8.607	-8.603	-8.614	-8.602		-8.614	0.00512835
aligned_AF-A0A673ARW5-F1-model.pdbqt	-7.939	-7.93	-7.925	-7.937	-7.954		-7.954	0.0110227
aligned_AF-A0A3B1JCZ4-F1-model.pdbqt	-8.647	-8.649	-8.669	-8.657	-8.663		-8.669	0.00927362
aligned_AF-Q1XHK0-F1-model.pdbqt	-8.122	-8.121	-8.137	-8.142	-8.133		-8.142	0.00924662
aligned_AF-A0A6J2R396-F1-model.pdbqt	-8.865	-8.911	-8.913	-8.926	-8.913		-8.926	0.0234691
aligned_AF-A0A6P3W1N7-F1-model.pdbqt	-8.568	-8.581	-8.574	-8.565	-8.57		-8.581	0.0061887
aligned_AF-A0A3B4D9B2-F1-model.pdbqt	-8.484	-8.484	-8.478	-8.482	-8.47		-8.484	0.00589915
aligned_AF-A0A7N6BVF0-F1-model.pdbqt	-10.419	-10.425	-10.434	-10.432	-10.429		-10.434	0.00597495
aligned_AF-A0A3Q2QAZ0-F1-model.pdbqt	-8.808	-8.806	-8.809	-8.81	-8.806		-8.81	0.00178885
aligned_AF-A0A3B3BG10-F1-model.pdbqt	-8.853	-8.853	-8.871	-8.854	-8.861		-8.871	0.00779744
aligned_AF-A0A672FS10-F1-model.pdbqt	-8.58	-8.555	-8.587	-8.573	-8.581		-8.587	0.0123369
aligned_AF-A0A672FSV0-F1-model.pdbqt	-9.112	-9.129	-9.118	-9.135	-9.168		-9.168	0.0218472
aligned_AF-A0A3P8W7X6-F1-model.pdbqt	-8.842	-8.839	-8.844	-8.839	-8.84		-8.844	0.00216795
aligned_AF-A0A3B3QSC9-F1-model.pdbqt	-5.455	-5.456	-5.479	-5.481	-5.417		-5.481	0.0258031
aligned_AF-A0A4W6E3U7-F1-model.pdbqt	-8.581	-8.567	-8.558	-8.563	-8.552		-8.581	0.0109408
aligned_AF-A0A4W4EHL9-F1-model.pdbqt	-9.009	-9.002	-9.008	-9.003	-9.005		-9.009	0.00304959
aligned_AF-A0A3P8Z8R7-F1-model.pdbqt	-8.967	-8.974	-8.974	-8.977	-8.976		-8.977	0.00391152
aligned_AF-A0A4W5NKC4-F1-model.pdbqt	-9.279	-9.27	-9.273	-9.245	-9.262		-9.279	0.0131415
aligned_AF-A0A3B4ELT8-F1-model.pdbqt	-8.4	-8.407	-8.363	-8.388	-8.393		-8.407	0.0168137
aligned_AF-A0A3B3I6N4-F1-model.pdbqt	-8.575	-8.581	-8.576	-8.622	-8.557		-8.622	0.0240354
aligned_AF-A0A672R6C0-F1-model.pdbqt	-8.875	-8.975	-8.88	-8.881	-8.912		-8.975	0.0419798
aligned_AF-A0A3B3V5Z8-F1-model.pdbqt	-9.154	-9.056	-9.132	-9.145	-9.109		-9.154	0.0391752
aligned_AF-A0A2D0SEE8-F1-model.pdbqt	-8.874	-8.879	-8.88	-8.853	-8.867		-8.88	0.0111041
aligned_AF-A0A4W5QCC6-F1-model.pdbqt	-9.293	-9.3	-9.291	-9.295	-9.314		-9.314	0.0092358
aligned_AF-A0A3Q0S1C3-F1-model.pdbqt	-5.651	-5.512	-5.655	-5.647	-5.724		-5.724	0.0771537
aligned_AF-A0A3Q2D1Z0-F1-model.pdbqt	-7.731	-7.752	-7.721	-7.742	-7.72		-7.752	0.0137732
aligned_AF-A0A6P7JI16-F1-model.pdbqt	-8.893	-8.903	-8.911	-8.921	-8.926		-8.926	0.0133492
aligned_AF-A0A087XJA9-F1-model.pdbqt	-7.836	-7.839	-7.843	-7.838	-7.835		-7.843	0.00311448
aligned_AF-A0A4W4EII3-F1-model.pdbqt	-8.555	-8.537	-8.568	-8.567	-8.562		-8.568	0.0127161
aligned_AF-M4AXU0-F1-model.pdbqt	-9.959	-9.951	-9.981	-9.957	-9.95		-9.981	0.0125618
aligned_AF-A0A6Q2ZAV1-F1-model.pdbqt	-9.633	-9.627	-9.637	-9.641	-9.622		-9.641	0.00761577
aligned_AF-A0A4W5NMQ8-F1-model.pdbqt	-9.074	-9.057	-9.078	-9.069	-9.074		-9.078	0.00814248
aligned_AF-A0A3P8WG92-F1-model.pdbqt	-8.316	-8.293	-8.312	-8.34	-8.317		-8.34	0.0167422
aligned_AF-A0A4W5QRM5-F1-model.pdbqt	-8.929	-8.929	-8.947	-8.927	-8.919		-8.947	0.0102567
aligned_AF-A0A1A8M2D1-F1-model.pdbqt	-8.905	-8.872	-8.92	-8.87	-8.878		-8.92	0.0222935
aligned_AF-A0A673WVI2-F1-model.pdbqt	-10.253	-10.254	-10.254	-10.237	-10.254		-10.254	0.00750333
aligned_AF-A0A3P8Z8S2-F1-model.pdbqt	-9.194	-9.201	-9.202	-9.188	-9.264		-9.264	0.0308253
aligned_AF-A0A673AST7-F1-model.pdbqt	-7.97	-7.945	-7.927	-7.996	-7.964		-7.996	0.0261017
aligned_AF-A7WK65-F1-model.pdbqt	-8.661	-8.647	-8.67	-8.643	-8.656		-8.67	0.0108305
aligned_AF-A0A3P8TK42-F1-model.pdbqt	-9.036	-9.083	-9.026	-9.039	-9.073		-9.083	0.025006
aligned_AF-A0A1A8DR95-F1-model.pdbqt	-7.648	-7.633	-7.655	-7.632	-7.668		-7.668	0.0152217
aligned_AF-A0A4W4G8X0-F1-model.pdbqt	-9.041	-9.048	-9.042	-9.035	-9.032		-9.048	0.00626897
aligned_AF-A0A4W4G4Z0-F1-model.pdbqt	-8.963	-8.959	-8.961	-8.957	-8.975		-8.975	0.00707107
aligned_AF-A0A3Q0RUT9-F1-model.pdbqt	-9.401	-9.373	-9.383	-9.403	-9.421		-9.421	0.0186869
aligned_AF-A0A3Q4GFP5-F1-model.pdbqt	-8.707	-8.717	-8.683	-8.703	-8.68		-8.717	0.0159374
aligned_AF-A0A4W4EHL7-F1-model.pdbqt	-8.671	-8.656	-8.663	-8.653	-8.658		-8.671	0.00704982
aligned_AF-A0A6Q2WXQ9-F1-model.pdbqt	-9.284	-9.277	-9.246	-9.267	-9.256		-9.284	0.0153786
aligned_AF-A0A7N6BPF5-F1-model.pdbqt	-9.382	-9.394	-9.385	-9.437	-9.368		-9.437	0.026205
aligned_AF-A0A673WJ96-F1-model.pdbqt	-9.179	-9.14	-9.138	-9.131	-9.153		-9.179	0.0189658
aligned_AF-A0A4W4EHR3-F1-model.pdbqt	-9.144	-9.127	-9.126	-9.137	-9.125		-9.144	0.00834865
aligned_AF-A0A667XXJ8-F1-model.pdbqt	-8.672	-8.761	-8.727	-8.687	-8.687		-8.761	0.0365404
aligned_AF-A0A6J2R1I5-F1-model.pdbqt	-6.75	-6.762	-6.758	-6.744	-6.76		-6.762	0.00756307
aligned_AF-A0A673YWZ9-F1-model.pdbqt	-9.152	-9.165	-9.166	-9.155	-9.14		-9.166	0.0106442
aligned_AF-A0A3Q1JK88-F1-model.pdbqt	-8.984	-8.979	-8.984	-8.988	-9.004		-9.004	0.00960208
aligned_AF-A0A3B5AC37-F1-model.pdbqt	-6.171	-6.181	-6.17	-6.189	-6.175		-6.189	0.0078867
aligned_AF-A0A672JWT2-F1-model.pdbqt	-9.068	-9.058	-9.083	-9.059	-9.077		-9.083	0.0109772
aligned_AF-A0A4W6EW38-F1-model.pdbqt	-9.268	-9.279	-9.295	-9.298	-9.268		-9.298	0.0143631
aligned_AF-A0A1A8S240-F1-model.pdbqt	-4.044	-4.043	-4.042	-4.059	-4.026		-4.059	0.0116919
aligned_AF-A0A673WJ72-F1-model.pdbqt	-9.284	-9.355	-9.34	-9.299	-9.339		-9.355	0.0302704
aligned_AF-A0A3Q2ZGR2-F1-model.pdbqt	-9.039	-9.043	-9.079	-9.05	-9.085		-9.085	0.0212885
aligned_AF-A0A3P8PI09-F1-model.pdbqt	-9.516	-9.517	-9.495	-9.494	-9.515		-9.517	0.0118025
aligned_AF-A0A3Q2E6R9-F1-model.pdbqt	-7.892	-7.898	-7.856	-7.902	-7.877		-7.902	0.0187883
aligned_AF-A0A3B4VI66-F1-model.pdbqt	-7.064	-6.958	-6.954	-6.928	-6.954		-7.064	0.053017
aligned_AF-A0A1A8RJS7-F1-model.pdbqt	-9.568	-9.559	-9.569	-9.566	-9.573		-9.573	0.00514782
aligned_AF-A0A3P9B1R5-F1-model.pdbqt	-8.9	-8.902	-8.896	-8.92	-8.917		-8.92	0.0107703
aligned_AF-A0A673HK26-F1-model.pdbqt	-8.681	-8.68	-8.69	-8.693	-8.685		-8.693	0.00563027
aligned_AF-A0A672JWH1-F1-model.pdbqt	-8.769	-8.737	-8.741	-8.787	-8.752		-8.787	0.0207654
aligned_AF-A0A672JW62-F1-model.pdbqt	-8.8	-8.821	-8.797	-8.809	-8.829		-8.829	0.0136455
aligned_AF-A0A1A8C987-F1-model.pdbqt	-8.252	-8.264	-8.279	-8.284	-8.274		-8.284	0.0127593
aligned_AF-A0A3Q0RWX7-F1-model.pdbqt	-8.412	-8.404	-8.404	-8.407	-8.389		-8.412	0.00858487
aligned_AF-A0A673WSI9-F1-model.pdbqt	-9.34	-9.316	-9.301	-9.308	-9.297		-9.34	0.0170382
aligned_AF-A0A673YWL1-F1-model.pdbqt	-9.632	-9.65	-9.633	-9.613	-9.661		-9.661	0.018431
aligned_AF-A0A4W4EKM6-F1-model.pdbqt	-8.7	-8.703	-8.708	-8.696	-8.696		-8.708	0.00507937
aligned_AF-A0A0D6E1Q9-F1-model.pdbqt	-10.459	-10.461	-10.45	-10.463	-10.447		-10.463	0.00707107
aligned_AF-A0A3Q3SWH1-F1-model.pdbqt	-9.14	-9.135	-9.153	-9.145	-9.138		-9.153	0.00704982
aligned_AF-A0A1A7ZMW0-F1-model.pdbqt	-8.661	-8.653	-8.631	-8.626	-8.616		-8.661	0.0189024
aligned_AF-A0A3Q1I1F5-F1-model.pdbqt	-9.159	-9.135	-9.138	-9.13	-9.151		-9.159	0.0120125
aligned_AF-H2L7X2-F1-model.pdbqt	-8.437	-8.442	-8.41	-8.44	-8.436		-8.442	0.0130767
aligned_AF-A0A3B3V5P6-F1-model.pdbqt	-9.064	-9.072	-9.067	-9.067	-9.066		-9.072	0.00294958
aligned_AF-A0A672FXW4-F1-model.pdbqt	-8.904	-8.888	-8.927	-8.902	-8.92		-8.927	0.0154661
aligned_AF-A0A665UJ19-F1-model.pdbqt	-8.132	-8.089	-8.129	-8.131	-8.112		-8.132	0.0184472
aligned_AF-A0A1A7WDX0-F1-model.pdbqt	-8.325	-8.317	-8.354	-8.33	-8.339		-8.354	0.0141951
aligned_AF-A0A673YXQ2-F1-model.pdbqt	-9.29	-9.301	-9.293	-9.289	-9.301		-9.301	0.00584808
aligned_AF-A0A4W5NKD0-F1-model.pdbqt	-9.458	-9.456	-9.447	-9.448	-9.445		-9.458	0.00580517
aligned_AF-A0A3P9NF67-F1-model.pdbqt	-7.035	-6.986	-7.028	-7.037	-7.048		-7.048	0.0239102
aligned_AF-A0A673YVN4-F1-model.pdbqt	-9.303	-9.31	-9.25	-9.247	-9.251		-9.31	0.0314436
aligned_AF-A0A665UIX2-F1-model.pdbqt	-9.252	-9.266	-9.292	-9.285	-9.296		-9.296	0.0186333
aligned_AF-A0A3P8PIB4-F1-model.pdbqt	-8.961	-8.956	-8.947	-8.946	-8.941		-8.961	0.00810555
aligned_AF-A0A671UAK8-F1-model.pdbqt	-9.147	-9.166	-9.135	-9.149	-9.136		-9.166	0.0125419
aligned_AF-A0A671UB32-F1-model.pdbqt	-8.947	-8.986	-8.986	-8.934	-8.98		-8.986	0.0243885
aligned_AF-A0A4W4EKU6-F1-model.pdbqt	13.285	13.261	13.334	13.278	13.309		13.261	0.0285009
aligned_AF-A0A4W4EIA3-F1-model.pdbqt	8.477	8.369	8.366	8.366	8.375		8.366	0.0484386
aligned_AF-A0A673HJE6-F1-model.pdbqt	-8.468	-8.468	-8.479	-8.478	-8.472		-8.479	0.0052915
aligned_AF-A0A6P3W3H6-F1-model.pdbqt	-8.489	-8.495	-8.491	-8.477	-8.485		-8.495	0.00684105
aligned_AF-A0A673HKV4-F1-model.pdbqt	-9.268	-9.236	-9.236	-9.236	-9.236		-9.268	0.0143108
aligned_AF-A0A2U9C6P4-F1-model.pdbqt	-10.15	-10.142	-10.146	-10.116	-10.134		-10.15	0.0134462
aligned_AF-A0A4W5NMM7-F1-model.pdbqt	-5.86	-5.857	-5.861	-5.867	-5.856		-5.867	0.00432435
aligned_AF-A0A3Q2YGW3-F1-model.pdbqt	-8.926	-8.928	-8.9	-8.913	-8.933		-8.933	0.0133978
aligned_AF-A0A6J2WZS9-F1-model.pdbqt	-8.155	-8.16	-8.158	-8.146	-8.164		-8.164	0.00676757
aligned_AF-G3QBY4-F1-model.pdbqt	-9.117	-9.091	-9.117	-9.134	-9.109		-9.134	0.015582
aligned_AF-A0A673YWI4-F1-model.pdbqt	-9.433	-9.438	-9.425	-9.441	-9.423		-9.441	0.00787401
aligned_AF-A0A672FRL6-F1-model.pdbqt	-9.883	-9.888	-9.875	-9.879	-9.882		-9.888	0.00482701
aligned_AF-A0A673YWU3-F1-model.pdbqt	-9.311	-9.307	-9.38	-9.331	-9.32		-9.38	0.0295415
aligned_AF-A0A3B4X137-F1-model.pdbqt	-8.469	-8.409	-8.408	-8.403	-8.408		-8.469	0.0278262
aligned_AF-A0A669EL53-F1-model.pdbqt	-9.111	-9.106	-9.102	-9.087	-9.107		-9.111	0.00928978
aligned_AF-A0A3P8WAZ8-F1-model.pdbqt	-9.047	-9.02	-9.018	-9.021	-9.019		-9.047	0.0123491
aligned_AF-M3ZH21-F1-model.pdbqt	-7.985	-7.993	-7.97	-7.973	-8		-8	0.0127945
aligned_AF-A0A3B3HHZ3-F1-model.pdbqt	-8.61	-8.565	-8.592	-8.634	-8.613		-8.634	0.0258592
aligned_AF-A0A3P8PI19-F1-model.pdbqt	-8.934	-8.898	-8.925	-8.895	-8.897		-8.934	0.0182948
aligned_AF-A0A672R5A8-F1-model.pdbqt	-8.469	-8.516	-8.488	-8.492	-8.482		-8.516	0.0172279
aligned_AF-B7ZEQ7-F1-model.pdbqt	-8.316	-8.342	-8.283	-8.343	-8.325		-8.343	0.0245296
aligned_AF-A0A3B4D9J0-F1-model.pdbqt	-8.441	-8.434	-8.441	-8.43	-8.404		-8.441	0.0152807
aligned_AF-A0A673YXZ5-F1-model.pdbqt	-9.271	-9.26	-9.273	-9.272	-9.281		-9.281	0.00750333
aligned_AF-A0A6Q2WV38-F1-model.pdbqt	-10.663	-10.713	-10.674	-10.701	-10.677		-10.713	0.0206591
aligned_AF-H3DLH7-F1-model.pdbqt	-8.826	-8.815	-8.837	-8.832	-8.852		-8.852	0.0136858
aligned_AF-A0A4W4EJL9-F1-model.pdbqt	7.273	7.239	7.197	7.227	7.22		7.197	0.0279321
aligned_AF-A0A3Q3GKE0-F1-model.pdbqt	-9.291	-9.305	-9.303	-9.276	-9.326		-9.326	0.0184851
aligned_AF-A0A673WVG5-F1-model.pdbqt	-9.197	-9.204	-9.188	-9.174	-9.182		-9.204	0.0118743
aligned_AF-A0A3B4VFZ1-F1-model.pdbqt	-7.03	-7.004	-7.039	-7.014	-7.035		-7.039	0.0148425
aligned_AF-A0A4W4G5L7-F1-model.pdbqt	-8.827	-8.821	-8.839	-8.843	-8.851		-8.851	0.0121326
