## Supplemental Information 3 for "Binding Affinity Ranking at the Molecular Initiating Event (BARMIE): An open-source computational pipeline for the rapid screening of chemical interactions with steroid receptors from many species"

### Sheet: Sheet1
Protein	Exhaustiveness: 8									Exhaustiveness: 32									Exhaustiveness: 128
	RUN 1	RUN 2	RUN 3	RUN 4	RUN 5	AVG	StDev			RUN 1	RUN 2	RUN 3	RUN 4	RUN 5	AVG	StDev			RUN 1	RUN 2	RUN 3	RUN 4	RUN 5	AVG	StDev
aligned_AF-A0A6J2R594-F1-model.pdbqt	-8.777	-8.814	-8.802	-8.793	-8.782	-8.7936	0.0149766			-8.791	-8.793	-8.79	-8.794	-8.792	-8.792	0.00158114			-8.792	-8.793	-8.789	-8.799	-8.79	-8.7926	0.00391152
aligned_AF-P49843-F1-model.pdbqt	-9.132	-9.136	-9.133	-9.138	-9.098	-9.1274	0.0166072			-9.112	-9.141	-9.127	-9.147	-9.162	-9.1378	0.0191233			-9.133	-9.148	-9.143	-9.112	-9.143	-9.1358	0.0143771
aligned_AF-A0A6P7NRG2-F1-model.pdbqt	-8.542	-8.522	-8.527	-8.536	-8.532	-8.5318	0.00775887			-8.533	-8.534	-8.527	-8.526	-8.547	-8.5334	0.00838451			-8.522	-8.53	-8.534	-8.548	-8.54	-8.5348	0.00985901
aligned_AF-A0A4W6E3U7-F1-model.pdbqt	-8.553	-8.56	-8.568	-8.552	-8.558	-8.5582	0.00641872			-8.581	-8.567	-8.558	-8.563	-8.552	-8.5642	0.0109408			-8.543	-8.568	-8.571	-8.554	-8.559	-8.559	0.0112472
aligned_AF-A0A4W5NKC4-F1-model.pdbqt	-9.237	-9.251	-9.259	-9.276	-9.278	-9.2602	0.017254			-9.279	-9.27	-9.273	-9.245	-9.262	-9.2658	0.0131415			-9.268	-9.271	-9.234	-9.249	-9.245	-9.2534	0.0157258
aligned_AF-A7WK65-F1-model.pdbqt	-8.646	-8.687	-8.653	-8.644	-8.666	-8.6592	0.0177679			-8.661	-8.647	-8.67	-8.643	-8.656	-8.6554	0.0108305			-8.63	-8.643	-8.671	-8.666	-8.669	-8.6558	0.0182948
aligned_AF-A0A0D6E1Q9-F1-model.pdbqt	-10.468	-10.447	-10.459	-10.464	-10.443	-10.4562	0.0108028			-10.459	-10.461	-10.45	-10.463	-10.447	-10.456	0.00707107			-10.464	-10.468	-10.45	-10.463	-10.463	-10.4616	0.00680441
aligned_AF-A0A673YVN4-F1-model.pdbqt	-9.309	-9.251	-9.248	-9.246	-9.251	-9.261	0.0269165			-9.303	-9.31	-9.25	-9.247	-9.251	-9.2722	0.0314436			-9.313	-9.32	-9.331	-9.324	-9.303	-9.3182	0.0107098
aligned_AF-A0A673YWU3-F1-model.pdbqt	-9.339	-9.349	-9.322	-9.356	-9.327	-9.3386	0.0143283			-9.311	-9.307	-9.38	-9.331	-9.32	-9.3298	0.0295415			-9.342	-9.334	-9.338	-9.37	-9.35	-9.3468	0.0142548
aligned_AF-A0A6Q2WV38-F1-model.pdbqt	-10.666	-10.679	-10.669	-10.699	-10.696	-10.6818	0.0151559			-10.663	-10.713	-10.674	-10.701	-10.677	-10.6856	0.0206591			-10.668	-10.699	-10.711	-10.707	-10.715	-10.7	0.0188414
O kisutch GR2
O tshawytscha GR2
H hucho GR2
G morhua GR2
